# The single-cell atlas of the murine reproductive tissues during preterm labor

**DOI:** 10.1101/2022.04.27.489704

**Authors:** Valeria Garcia-Flores, Roberto Romero, Azam Peyvandipour, Jose Galaz, Errile Pusod, Bogdan Panaitescu, Derek Miller, Yi Xu, Li Tao, Zhenjie Liu, Adi L. Tarca, Roger Pique-Regi, Nardhy Gomez-Lopez

## Abstract

Preterm birth, the leading cause of perinatal morbidity and mortality worldwide, frequently results from the syndrome of preterm labor. Intra-amniotic infection is the best-established causal link to preterm labor, and involves premature activation of the parturition cascade in the reproductive tissues. Herein, we utilized single-cell RNA-sequencing (scRNA-seq) to generate a single-cell atlas of the murine uterus, decidua, and cervix in a model of infection-induced preterm labor. We show that preterm labor affects the transcriptomic profiles of specific immune and non-immune cell subsets. Shared and tissue-specific gene expression signatures were identified among affected cells. Importantly, determination of intercellular communications implicates specific cell types preterm labor-associated signaling pathways across tissues. Last, *in silico* comparison of murine and human uterine cell-cell interactions reveals conserved signaling pathways implicated in labor. Thus, scRNA-seq provides new insights into the preterm labor-driven cellular landscape and communications in the reproductive tissues.
