## Supplementary material for "The single-cell atlas of the murine reproductive tissues during preterm labor": Table S1

### Sheet: Cell count (uterus)
Summary of the numbers of uterine cells encapsulated within the 10x Genomics Gel-bead-in-emulsion (GEM).
Cell Type	Control	Preterm labor
0_Fibroblast-1	11669	5995
1_Fibroblast-2	7709	5025
10_Epithelial-4 (Glandular)	199	176
11_Epithelial-10 (Proliferative)	41	82
12_Stromal-3	342	4654
13_Epithelial-5 (Luminal)	2113	1612
14_Epithelial-6 (Secretory)	1065	921
15_SMC-1	1280	677
16_T-cell	680	1217
17_Endothelial	1371	650
18_Dendritic cell	557	1162
19_NK-cell-1	263	589
2_Stromal-1	3802	2672
20_Epithelial-7 (Glandular)	66	62
21_Fibroblast-3	379	524
22_Erythroid	58	199
24_Macrophage-2 (Progenitor)	267	134
25_Plasmocyte	224	79
26_SMC-2	113	75
27_NK-cell-2	39	163
28_Epithelial-9 (Secretory)	84	85
29_Trophoblast	59	11
3_Monocyte	845	6830
30_B cell	30	0
4_Stromal-2 (Decidua)	436	265
5_Epithelial-1 (Basal)	20	18
6_Neutrophil	140	5511
7_Epithelial-2 (Squamous)	31	10
8_Epithelial-3 (Squamous)	115	49
9_Macrophage	3173	2945

### Sheet: Cell count (decidua)
Summary of the numbers of decidual cells encapsulated within the 10x Genomics Gel-bead-in-emulsion (GEM).
Cell Type	Control	Preterm labor
0_Fibroblast-1	5273	3312
1_Fibroblast-2	7569	5274
10_Epithelial-4 (Glandular)	137	105
11_Epithelial-10 (Proliferative)	14	70
12_Stromal-3	262	2876
13_Epithelial-5 (Luminal)	1739	1395
14_Epithelial-6 (Secretory)	510	704
15_SMC-1	1351	570
16_T-cell	566	1339
17_Endothelial	958	663
18_Dendritic cell	305	991
19_NK-cell-1	344	963
2_Stromal-1	5968	5134
20_Epithelial-7 (Glandular)	30	15
21_Fibroblast-3	64	191
22_Erythroid	201	189
23_Epithelial-8 (Enterocyte)	0	1
24_Macrophage-2 (Progenitor)	92	97
25_Plasmocyte	117	53
26_SMC-2	84	131
27_NK-cell-2	21	223
28_Epithelial-9 (Secretory)	85	110
29_Trophoblast	118	165
3_Monocyte	506	5457
4_Stromal-2 (Decidua)	6681	5727
5_Epithelial-1 (Basal)	27	11
6_Neutrophil	85	6231
7_Epithelial-2 (Squamous)	36	35
8_Epithelial-3 (Squamous)	111	42
9_Macrophage	1663	1887

### Sheet: Cell count (cervix)
Summary of the numbers of cervical cells encapsulated within the 10x Genomics Gel-bead-in-emulsion (GEM).
Cell Type	Control	Preterm labor
0_Fibroblast-1	181	185
1_Fibroblast-2	295	298
10_Epithelial-4 (Glandular)	4605	4010
11_Epithelial-10 (Proliferative)	4520	3830
12_Stromal-3	21	34
13_Epithelial-5 (Luminal)	132	159
14_Epithelial-6 (Secretory)	1934	1701
15_SMC-1	434	381
16_T-cell	49	58
17_Endothelial	157	108
18_Dendritic cell	28	34
19_NK-cell-1	19	14
2_Stromal-1	285	214
20_Epithelial-7 (Glandular)	935	1024
21_Fibroblast-3	20	15
22_Erythroid	218	99
23_Epithelial-8 (Enterocyte)	190	538
24_Macrophage-2 (Progenitor)	12	13
25_Plasmocyte	5	7
26_SMC-2	31	47
27_NK-cell-2	0	4
28_Epithelial-9 (Secretory)	1	0
29_Trophoblast	1	0
3_Monocyte	78	126
4_Stromal-2 (Decidua)	23	16
5_Epithelial-1 (Basal)	7269	5540
6_Neutrophil	32	163
7_Epithelial-2 (Squamous)	5910	5906
8_Epithelial-3 (Squamous)	5341	4810
9_Macrophage	134	107
