## Supplementary material for "The single-cell atlas of the murine reproductive tissues during preterm labor": Table S4

### Sheet: summary
Summary of quality control metrics calculated with the 10x Genomics Cell Ranger pipeline for each library
Library ID	Location	Condition	Estimated Number of Cells	Mean Reads per Cell	Median Genes per Cell	Number of Reads	Valid Barcodes	Fraction Reads in Cells	Total Genes Detected	Median UMI Counts per Cell	Reads Mapped to Genome	Reads Mapped Confidently to Transcriptome	Reads Mapped Antisense to Gene	#UMIs per cell Seurat	#Genes/cell Seurat	%Mitochondrial Seurat
BIPTL_01_Cx	Cervix	Control	10172	59934	4062	609646274	0.97	0.9	22929	21182	0.883	0.682	0.013	3742.54	22503.4	3.87287
BIPTL_01_Dec	Decidua	Control	11774	55453	2308	652900722	0.968	0.722	23523	7978	0.793	0.592	0.013	2559.69	12295.9	3.69271
BIPTL_01_Myo	Myometrium	Control	11680	56728	2802	662580632	0.973	0.837	23796	10226	0.826	0.6	0.014	2907.86	13452.3	3.88865
BIPTL_02_Cx	Cervix	E. coli	8273	60787	4132	502887364	0.97	0.892	22499	21678	0.875	0.676	0.011	3878.18	23934.4	3.87617
BIPTL_02_Dec	Decidua	E. coli	13430	55955	2128	751471913	0.969	0.692	23919	7260	0.838	0.619	0.013	2479.3	11803.8	3.2564
BIPTL_02_Myo	Myometrium	E. coli	13970	53903	2200	753024228	0.973	0.783	23892	7376	0.852	0.627	0.013	2547.22	12370.2	3.16784
BIPTL_03_Cx	Cervix	Control	8680	56915	3844	494021835	0.98	0.909	22340	20788	0.898	0.71	0.01	3817.73	22585.2	3.90908
BIPTL_03_Dec	Decidua	Control	11625	52588	2998	611337214	0.98	0.875	23117	12936	0.878	0.683	0.01	3057.97	16638.5	2.88096
BIPTL_03_Myo	Myometrium	Control	12511	53727	3414	672177952	0.978	0.913	23362	15443	0.86	0.647	0.012	3426.1	17624.6	3.22456
BIPTL_04_Cx	Cervix	E. coli	9447	59067	3864	558005989	0.979	0.872	22347	20306	0.89	0.717	0.011	3781.44	23662.1	3.64127
BIPTL_04_Dec	Decidua	E. coli	13128	54418	2544	714400013	0.978	0.929	23935	10258	0.861	0.646	0.011	2708.29	14404.6	2.11782
BIPTL_04_Myo	Myometrium	E. coli	11161	56546	2892	631113388	0.981	0.931	23212	11565	0.881	0.689	0.011	3079.67	16915.3	2.59277
BIPTL_05_Cx	Cervix	Control	14170	51060	3418	723516835	0.964	0.821	22922	14026	0.825	0.574	0.011	3172.27	16717.9	5.01208
BIPTL_05_Dec	Decidua	Control	11999	49611	2988	595285048	0.966	0.866	23897	11998	0.816	0.568	0.011	3009.38	14874.8	3.65368
BIPTL_05_Myo	Myometrium	Control	13363	53911	2907	720406624	0.971	0.819	23098	11238	0.891	0.732	0.01	2728.58	14063	2.07495
BIPTL_06_Cx	Cervix	E. coli	9151	50432	3877	461505217	0.961	0.915	22433	17885	0.858	0.627	0.01	3480.77	20179.6	4.68897
BIPTL_06_Dec	Decidua	E. coli	14237	48837	2552	695288409	0.965	0.861	23857	9229	0.826	0.603	0.009	2688.27	13054.6	2.98834
BIPTL_06_Myo	Myometrium	E. coli	14179	50080	2472	710085659	0.964	0.914	23739	8541	0.792	0.565	0.009	2778.5	13690.6	3.22473
BIPTL_07_Cx	Cervix	Control	9580	56872	4073	544830796	0.973	0.93	22700	20672	0.884	0.666	0.011	4075.44	23932.4	4.78467
BIPTL_07_Dec	Decidua	Control	12819	52621	3345	674548497	0.976	0.862	23770	14849	0.849	0.652	0.009	3127.32	16697.3	3.09474
BIPTL_07_Myo	Myometrium	Control	9001	57540	3709	517921752	0.974	0.878	23227	16772	0.845	0.622	0.01	3562.56	17593.1	3.46761
BIPTL_08_Cx	Cervix	E. coli	12031	55092	3925	662812326	0.972	0.933	22840	20270	0.896	0.711	0.011	3952.73	24057.3	4.10403
BIPTL_08_Dec	Decidua	E. coli	15222	54419	3148	828370252	0.975	0.906	23939	13101	0.85	0.653	0.009	3006.52	15764.4	2.83329
BIPTL_08_Myo	Myometrium	E. coli	12913	53104	3162	685732142	0.973	0.911	23567	12271	0.877	0.657	0.01	2993.05	15465.4	2.54708
